# *Entamoeba histolytica* EHD1 is involved in mitosome-endosome contact

**DOI:** 10.1101/2022.01.16.476539

**Authors:** Herbert J. Santos, Yuki Hanadate, Kenichiro Imai, Haruo Watanabe, Tomoyoshi Nozaki

## Abstract

Inter-organellar crosstalk is often mediated by membrane contact sites (MCSs), which are zones where participating membranes come within a proximity of 30 nm. MCSs have been found in organelles including the endoplasmic reticulum, Golgi bodies, endosomes, and mitochondria. Despite its seeming ubiquity, reports of MCS involving mitochondrion-related organelles (MROs) present in a few anaerobic parasitic protozoa remain lacking. Entamoeba histolytica, the etiological agent of amoebiasis, possesses an MRO called mitosome. We previously discovered several Entamoeba-specific transmembrane mitosomal proteins (ETMPs) from in silico and cell biological analyses. One of them, ETMP1 (EHI_175060), was predicted to have one transmembrane domain and two coiled-coil regions, and was demonstrated to be mitosome membrane-integrated based on carbonate fractionation and immunoelectron microscopy (IEM) data. Immunoprecipitation analysis detected a candidate interacting partner, EH-domain containing protein (EHD1, EHI_105270). We expressed HA-tagged EHD1 in E. histolytica and subsequent immunofluorescence and IEM data indicated an unprecedented MCS between the mitosome and the endosome. Live imaging of GFP-EHD1 expressing strain demonstrated that EHD1 is involved in early endosome formation, and is observed in MCS between endosomes of various sizes. In vitro assay using recombinant His-EHD1 demonstrated ATPase activity. MCSs are involved in lipid transfer, ion homeostasis, and organelle dynamics. The serendipitous discovery of the ETMP1 interacting partner EHD1, led to the observation of the mitosome-endosome contact site in E. histolytica. It opened a new view of how the relic mitochondria of Entamoeba may likewise be involved in organelle crosstalk, a conserved feature of mitochondria and other organelles in general.
