## Supplementary Table S1 for "*Entamoeba histolytica* EHD1 is involved in mitosome-endosome contact"

### Sheet: Supplementary Table S1A
Supplementary Table S1A: Exclusively detected proteins in the ~180 kDa excised blue-native PAGE gel band from HA-ETMP1 as compared to that of mock-HA control by LC-MS/MS sequencing analysis. MW indicates predicted molecular weight, while QV denotes quantitative values (normalized total spectra).
Protein Name	Accession Number	MW	Qv HA-ETMP1
Long-chain-fatty-acid--CoA ligase	EHI_127830	77 kDa	9.2
Putative uncharacterized protein	EHI_141330	51 kDa	9.2
Long-chain-fatty-acid--CoA ligase	EHI_025090	79 kDa	8.3
Rab family GTPase, EhRabC3	EHI_143650	23 kDa	4.6
HEAT repeat domain containing protein	EHI_146520	81 kDa	4.6
CDP-diacylglycerol-inositol3-phosphatidyltransferase, putative	EHI_069630	25 kDa	4.6
Sec61 alpha subunit, putative	EHI_164500	37 kDa	4.6
Putative uncharacterized protein	EHI_178890	25 kDa	3.7
UDP-N-acetylglucosamine transporter, putative	EHI_124580	43 kDa	3.7
TolA protein, putative	EHI_159620	35 kDa	2.8
60S ribosomal protein L2/L8, putative	EHI_127200	28 kDa	2.8
Phosphoglucomutase/phosphomannomutase family protein	EHI_185280	67 kDa	2.8
Putative uncharacterized protein	EHI_006940	41 kDa	2.8
Putative uncharacterized protein	EHI_113590	50 kDa	2.8
Phosphoinositide phosphatase, putative	EHI_141860	68 kDa	2.8
Oxidoreductase, putative	EHI_125740	36 kDa	2.8
Vacuolar protein sorting 26	EHI_062490	48 kDa	2.8
Rab family GTPase, EhRabX11	EHI_177520	23 kDa	2.8
Putative uncharacterized protein	EHI_134970	34 kDa	2.8
Actin, putative	EHI_198930	47 kDa	2.8
Long-chain-fatty-acid-CoA ligase, putative	EHI_132030	74 kDa	2.8
Leukocyte-endothelial cell adhesion molecule 3, putative	EHI_201200	36 kDa	2.8
Putative uncharacterized protein	EHI_077530	23 kDa	2.8

### Sheet: Supplementary Table S1B
Supplementary Table S1B: Detected proteins in the ~180 kDa excised blue-native PAGE gel band enriched in HA-ETMP1 as compared to that of mock-HA control by LC-MS/MS sequencing analysis (Qv HA/ETMP1/mock-HA ≥ 2.0.)
Protein Name	Accession Number	MW	Qv HA-ETMP1	Qv mock-HA	Qv HA-ETMP1/ Qv mock-HA
Long-chain-fatty-acid--CoA ligase	EHI_147010	77 kDa	23	4.4	5.25
Serine palmitoyltransferase	EHI_152280	98 kDa	23	4.4	5.25
Beta-hexosaminidase	EHI_007330	64 kDa	5.5	1.1	5.04
B-keto acyl reductase	EHI_163540	37 kDa	10.1	2.2	4.62
Putative uncharacterized protein	EHI_200070	56 kDa	4.6	1.1	4.2
Fe-S cluster assembly protein NifU, putative	EHI_049620	39 kDa	4.6	1.1	4.2
Actin-like protein, putative	EHI_111050	45 kDa	8.3	2.2	3.78
Fructose-1,6-bisphosphate aldolase, putative	EHI_098570	36 kDa	3.7	1.1	3.36
SH2-protein kinase domain containing protein	EHI_055990	56 kDa	3.7	1.1	3.36
TolA-like protein, putative	EHI_052780	38 kDa	3.7	1.1	3.36
Putative uncharacterized protein	EHI_006070	26 kDa	3.7	1.1	3.36
Short chain dehydrogenase family protein	EHI_165070	37 kDa	10.1	3.3	3.08
HEAT repeat domain containing protein	EHI_068630	64 kDa	6.4	2.2	2.94
Cysteine proteinase CP5	EHI_168240	35 kDa	6.4	2.2	2.94
Enolase, putative	EHI_130700	47 kDa	6.4	2.2	2.94
Receptor mediated endocytosis protein, putative (EHD1)	EHI_105270	58 kDa	15.6	5.5	2.85
Long-chain-fatty-acid--CoA ligase, putative	EHI_153720	75 kDa	9.2	3.3	2.8
Proliferating-cell nucleolar antigen p120, putative	EHI_198880	55 kDa	5.5	2.2	2.52
Putative uncharacterized protein	EHI_016130	56 kDa	2.8	1.1	2.52
Rab family GTPase	EHI_161030	24 kDa	2.8	1.1	2.52
EF-hand calcium-binding domain containing protein	EHI_060740	27 kDa	2.8	1.1	2.52
Putative uncharacterized protein	EHI_068670	19 kDa	2.8	1.1	2.52
Thioredoxin, putative	EHI_021560	43 kDa	2.8	1.1	2.52
Rab family GTPase EhRabC1	EHI_153690	22 kDa	7.4	3.3	2.24
Glycosyltransferase	EHI_153690	51 kDa	4.6	2.2	2.1
Cysteine proteinase 1	EHI_074180	35 kDa	4.6	2.2	2.1

### Sheet: Supplementary Table S1C
Supplementary Table S1C: Exclusively detected proteins in the ~90 kDa excised blue-native PAGE gel band enriched in HA-ETMP1 as compared to that of mock-HA control by LC-MS/MS sequencing analysis.
Protein Name	Accession Number	MW	Qv HA-ETMP1
Small GTPase Rab11B	EHI_107250	24 kDa	9.2
Rab family GTPase (Fragment) EhRabX11	EHI_177520	23 kDa	7
Rab family GTPase (Fragment) EhRabX31	EHI_040310	21 kDa	6.5
Guanine nucleotide-binding protein subunit beta 2-like 1	EHI_110400	35 kDa	6
EhRab11A protein	EHI_005460	23 kDa	5.4
60S ribosomal protein L9, putative	EHI_126140	22 kDa	5.4
60S ribosomal protein L10a	EHI_012480	24 kDa	4.9
AIG1 family protein, putative	EHI_157360	33 kDa	4.9
Rab family GTPase EhRab1A	EHI_108610	23 kDa	4.9
Histolysain	EHI_033710	35 kDa	4.3
Phosphoglycerate kinase	EHI_188180	45 kDa	3.8
Actin-like protein, putative	EHI_111050	45 kDa	3.8
Small GTPase Rab7A	EHI_192810	23 kDa	3.8
Rab family GTPase (Fragment) EhRab2B	EHI_046390	24 kDa	3.8
60S acidic ribosomal protein P0, putative	EHI_090400	34 kDa	3.8
Rab family GTPase	EHI_146510	22 kDa	3.8
Putative uncharacterized protein	EHI_198580	23 kDa	3.2
Glutamate synthase beta subunit	EHI_110520	49 kDa	3.2
Actin-binding protein, cofilin/tropomyosin family	EHI_186770	38 kDa	3.2
RAD23 protein, putative	EHI_001400	35 kDa	3.2
Signal recognition particle protein SRP54, putative	EHI_004750	54 kDa	3.2
Thioredoxin, putative	EHI_021560	43 kDa	3.2
Rab GDP dissociation inhibitor alpha, putative	EHI_167060	49 kDa	3.2
Ribosomal protein L13A, putative	EHI_200090	17 kDa	3.2
Uncharacterized protein	EHI_098800	41 kDa	2.7048
Putative uncharacterized protein	EHI_131000	34 kDa	2.7048
Rab family GTPase, EhRab2C	EHI_067850	26 kDa	2.7048
Threonine dehydratase	EHI_092390	45 kDa	2.7048
WD repeat protein	EHI_099190	37 kDa	2.7048
Translation initiation factor eIF-5A, putative	EHI_186480	17 kDa	2.7048
Rab family GTPase, RabC6	EHI_194280	22 kDa	2.7048
60S ribosomal protein L26, putative	EHI_111570	24 kDa	2.7048
AIG1 family protein, putative	EHI_025990	35 kDa	2.7048
AIG1 family protein, putative	EHI_115160	35 kDa	2.7048
Helicase, putative	EHI_151600	47 kDa	2.7048
Alpha-1,3-mannosyltransferase ALG2, putative	EHI_162230	39 kDa	2.7048
Type A flavoprotein, putative	EHI_096710	46 kDa	2.1638
UDP-glucose pyrophosphorylase, putative	EHI_000440	54 kDa	2.1638
Monoglyceride lipase, putative	EHI_044210	33 kDa	2.1638
Putative uncharacterized protein	EHI_189930	25 kDa	2.1638
Methyltransferase, putative	EHI_029570	31 kDa	2.1638
Short chain dehydrogenase family protein	EHI_179310	35 kDa	2.1638
HM-1-IMSS putative vacuolar proton-transporting ATPase catalytic subunit	EHI_043010	67 kDa	2.1638
Protein phosphatase family protein	EHI_179330	32 kDa	2.1638
EhRab7B	EHI_081330	23 kDa	2.1638
Rab family GTPase	EHI_168600	22 kDa	2.1638
Rho family GTPase	EHI_012240	22 kDa	2.1638
Uncharacterized protein	EHI_009560	36 kDa	2.1638
60S acidic ribosomal protein P2, putative	EHI_138770	11 kDa	2.1638
Lecithin:cholesterol acyltransferase, putative	EHI_099180	47 kDa	2.1638
Translation initiation factor eIF-5A	EHI_186480	17 kDa	2.1638
Translation initiation factor eIF-5A, putative	EHI_151810	17 kDa	2.1638
Putative uncharacterized protein	EHI_049660	39 kDa	2.1638
Fe-S cluster assembly protein NifU, putative	EHI_049620	39 kDa	2.1638
60S ribosomal protein L26, putative	EHI_111570	24 kDa	2.1638
DEAD/DEAH box helicase, putative	EHI_036900	48 kDa	2.1638
60S ribosomal protein L11, putative	EHI_124300	20 kDa	2.1638
Cysteine proteinase 1, putative	EHI_074180	35 kDa	2.1638
AIG1 family protein, putative	EHI_195260	36 kDa	2.1638
Uncharacterized protein	EHI_068500	25 kDa	2.1638
60S ribosomal protein L13, putative	EHI_017700	23 kDa	2.1638
Ribosomal protein L19	EHI_110340	23 kDa	2.1638
40S ribosomal protein S16, putative	EHI_008010	17 kDa	2.1638
40S ribosomal protein S14, putative	EHI_012360	16 kDa	2.1638
Cysteine proteinase, CP5	EHI_168240	35 kDa	2.1638
Ribosomal protein L23A, putative	EHI_182850	14 kDa	2.1638
Rab family GTPase	EHI_164900	30 kDa	2.1638
40S ribosomal protein S26, putative	EHI_039010	16 kDa	2.1638
Geranylgeranyl pyrophosphate synthase, putative	EHI_105060	40 kDa	1.6229
Putative uncharacterized protein	EHI_068650	48 kDa	1.6229
Uncharacterized protein	EHI_017690	42 kDa	1.6229
Putative uncharacterized protein	EHI_175280	60 kDa	1.6229
ENTH domain protein, putative (EHD3)	EHI_052870	58 kDa	1.6229
GTP-binding protein	EHI_075040	21 kDa	1.6229
40S ribosomal protein S5	EHI_044590	23 kDa	1.6229
Thioredoxin reductase	EHI_155440	34 kDa	1.6229
Putative uncharacterized protein	EHI_130720	23 kDa	1.6229
60S ribosomal protein L12, putative	EHI_030710	18 kDa	1.6229
Rab family GTPase, EhRabK4	EHI_128110	26 kDa	1.6229
Putative uncharacterized protein	EHI_141940	16 kDa	1.6229
Uncharacterized protein1	EHI_004370	39 kDa	1.6229
Rab family GTPase, EhRabM1	EHI_005010	24 kDa	1.6229
Hybrid-cluster protein HCP	EHI_004600	60 kDa	1.6229
Uncharacterized protein	EHI_142210	24 kDa	1.6229
Threonine dehydratase EhTD2	EHI_049910	47 kDa	1.6229
Serine-rich protein	EHI_116360	25 kDa	1.6229
Malate dehydrogenase, putative	EHI_092450	41 kDa	1.6229
Uncharacterized protein	EHI_160980	34 kDa	1.6229
Alcohol dehydrogenase, putative	EHI_166490	47 kDa	1.6229
U6 snRNA-associated Sm-like protein LSm3, putative	EHI_151310	9 kDa	1.6229
Putative uncharacterized protein	EHI_158310	36 kDa	1.6229
Putative uncharacterized protein	EHI_117690	15 kDa	1.6229
Uncharacterized protein	EHI_093740	37 kDa	1.6229
Thioredoxin, putative	EHI_042900	16 kDa	1.6229
Rho family GTPase	EHI_015440	24 kDa	1.6229
1-O-acylceramide synthase, putative	EHI_079060	40 kDa	1.6229
WD repeat protein	EHI_121490	37 kDa	1.6229
Thioredoxin, putative	EHI_133970	40 kDa	1.6229
40S ribosomal protein S27	EHI_152230	11 kDa	1.6229
Putative uncharacterized protein	EHI_163570	43 kDa	1.6229
Rab family GTPase	EHI_161030	24 kDa	1.6229
p21-activated kinase	EHI_148280	53 kDa	1.6229
60S ribosomal protein L6, putative	EHI_045300	23 kDa	1.6229
60S ribosomal protein L7, putative	EHI_010650	26 kDa	1.6229
60S ribosomal protein L26, putative	EHI_152570	24 kDa	1.6229
Translation initiation factor eIF-1A, putative	EHI_103300	20 kDa	1.6229
Polyadenylate-binding protein, putative	EHI_198750	60 kDa	1.6229
40S ribosomal protein S13, putative	EHI_035460	17 kDa	1.6229
Rho family GTPase	EHI_129750	22 kDa	1.6229
Putative uncharacterized protein	EHI_158100	30 kDa	1.6229
Peptidyl-prolyl cis-trans isomerase	EHI_128100	21 kDa	1.6229
Ribosomal protein L13A, putative	EHI_200090	17 kDa	1.6229
60S ribosomal protein L17, putative	EHI_008620	20 kDa	1.6229
Putative uncharacterized protein	EHI_194240	18 kDa	1.6229
Cluster of 40S ribosomal protein S11, putative	EHI_155410	18 kDa	1.6229
