## Supplementary Table S2 for "*Entamoeba histolytica* EHD1 is involved in mitosome-endosome contact"

### Sheet: Supplementary Table S2A
Supplementary Table S2A: Proteins identified in the 55-58 kDa excised gel band of HA-EHD1 and mock-HA IP eluate samples respectively, by LC-MS/MS analysis. MW indicates predicted molecular weight, while QV denotes quantitative values (normalized total spectra).
Protein Name	Accession Number	MW	Qv HA-EHD1	Qv mock-HA
Receptor mediated endocytosis protein (EHD1)	EHI_105270	58 kDa	12	0
EH-domain containing protein (EHD2)	EHI_152680	58 kDa	8	0
Putative vacuolar proton-transporting ATPase catalytic subunit	EHI_043010	67 kDa	2	0
60S ribosomal protein L3, putative	EHI_005890	46 kDa	1	0
Actinin-like protein, putative	EHI_155290	58 kDa	1	0
Uncharacterized protein	EHI_131050	52 kDa	1	0
L-myo-inositol-1-phosphate synthase, putative	EHI_165270	48 kDa	1	0
SnoRNA binding protein, putative	EHI_183900	57 kDa	1	0
Putative uncharacterized protein	EHI_192430	29 kDa	1	0

### Sheet: Supplementary Table S2B
Supplementary Table S2A: Proteins identified in the 30-33 kDa excised gel band of HA-EHD1 and mock-HA IP respectively, by LC-MS/MS analysis. MW indicates predicted molecular weight, while QV denotes quantitative values (normalized total spectra).
Protein Name	Accession Number	MW	Qv HA-EHD1	Qv mock-HA
ARP2/3 complex 34 kDa subunit, putative	EHI_091250	34 kDa	3	0
Galactose-specific adhesin light subunit, putative	EHI_049690	34 kDa	1	0
40S ribosomal protein S6	EHI_000590	30 kDa	1	0
ARP2/3 complex 41 kDa subunit, putative	EHI_094120	41 kDa	1	0
Ribosome biogenesis protein, putative	EHI_175090	34 kDa	1	0
Galactose-inhibitable lectin 35 kDa subunit	EHI_035690	34 kDa	3	2
